# Identifying Space-Resolved Proteins of the Murine Thymus, by Combining MALDI Mass Spectrometry Imaging and Proteomics

**DOI:** 10.1101/2025.06.02.657511

**Authors:** Jennifer T. Aguilan, Carlos Madrid-Aliste, Joshua Fischer, Simone Sidoli, George S. Karagiannis

## Abstract

The ability to identify spatially resolved proteomes has advanced markedly in recent years, yet integrating definitive protein identification with precise spatial localization in a single workflow remains a challenge. Matrix-assisted laser desorption/ionization mass spectrometry imaging (MALDI-MSI) enables antibody-free mapping of proteins directly in tissue sections, but its capacity for unambiguous protein identification is limited. Here, we present a combined MALDI-MSI and liquid chromatography-tandem mass spectrometry (LC-MS/MS) approach, to map protein localization, and track spatial changes in murine thymus during chemotherapy-induced involution and regeneration. Our workflow incorporates a scoring algorithm (pepBridge) that aligns MALDI-MSI molecular signals with LC-MS/MS identifications, enabling confident assignment of proteins that are critical to thymic function. Using this pipeline, we reveal spatiotemporal changes in proteins involved in cell migration, cytoskeletal remodeling, and endogenous thymic regeneration. Notably, we identify distinct spatial shifts in Nucleoprotein TPR and Tubulin-associated chaperone A (TBCA), corresponding to chemotherapy-driven architectural remodeling. From a translational perspective, these findings highlight pathways and candidate targets to promote immune recovery in pediatric cancer patients undergoing cytoreductive therapy. Analytically, this framework advances spatial proteomics by enabling high-confidence protein identification in lymphoid and other tissues, broadening the potential of translational proteomic research.
