## Supplementary Table 3 for "Identifying Space-Resolved Proteins of the Murine Thymus, by Combining MALDI Mass Spectrometry Imaging and Proteomics"

### Sheet: List of top candidates
FFPE mouse thymus tissue sections
Top 10 most abundant peptide	Day 7	Metrics score	Day 14	Metrics score	Day 21	Metrics score	Day 28	Metrics score
816.4586 mz +/- 53.6 ppm	Gpi	114.941	Ywhae	114.063	Psma1	111.189	Ywhae	113.825
	Stmn1	114.326	Rpl18a	113.847	Hist2h2bb	110.541	Psma1	113.706
	Hmga1	114.292	Psma1	113.736	Ywhae	109.875	H2bc1	112.876
	H2bc1	114.275	Stx1a	112.621	Stmn1	13.7895	Fbn1	111.49
	Fbn1	114.062	Camk2a	107.197	Hsp90aa1	12.1625	Gpi	16.2643
	Ywhae	114.02	Eno1	15.9006			Eno1	15.4843
	Rpl18a	113.992	Hsp90aa1	15.827			Hsp90aa1	14.8214
	Fasn	113.942	Gpi	15.749			Hmga1	14.7866
	Psma1	113.381	Stmn1	15.7372			Stmn1	14.7511
	Eno1	15.6677	Septin5	14.8523			Atp5f1a	14.448
	Atp5f1a	15.5649	Atp5f1a	14.0263
	Icam2	15.4588
831.4902 mz ± 54.6 ppm	Tkt	114.761	Coro1a	114.289	Hspb1	91.4623	H3c1	114.229
	Fga	114.394	Eif3g	113.849	H3c1	88.6622	Atp6v1c1	113.58
	Mki67	113.894	Rps4x	112.356	Rps4x	77.5322	Dis3	113.333
	H3c1	113.432	H1-0	15.8803	Fga	36.9816	Rps4x	110.936
	H1-2	113.021	Tkt	15.3453			Efl1	12.0879
	Prdx1	112.637	Syn1	14.7988			Fga	9.36076
	Marcksl1	110.973
	H1-0	15.7487
850.5292 mz ± 55.8 ppm	Cct3	114.978	Hist2h2aa1	114.272	H3c1	99.1147	Hist2h2aa1	109.93
	Rcc2	114.748	H3c1	113.209	Psma3	12.5152	H3c1	109.881
	Poldip3	113.198	Myl2	106.848	Col1a1	11.748	Sfpq	17.4776
	Rpl18a	112.837	Rcc2	16.4491	Col6a2	10.9444	Poldip3	15.7323
	Col1a1	112.697	Poldip3	15.1728			Rcc2	12.7264
	H3c1	112.273	Top2b	14.5009			Col1a1	7.56265
	H2ac15	107.956	Sfpq	14.3685
	Sfpq	105.597	Col1a1	12.155
FFPE mouse thymus tissue sections
Top 10 most abundant peptide	Day 7	Metrics score	Day 14	Metrics score	Day 21	Metrics score	Day 28	Metrics score
944.5345 mz ± 62 ppm	Tkt	114.216	Rpl7a	114.257	Hist2h2aa1	105.55	Coro1c	114.199
	Chchd3	114.034	Eef1b	113.908	H1-3	105.015	Hist2h2aa1	113.443
	Stx4	113.815	Sbds	113.501	Elavl1	104.271	Elavl1	112.875																							15.6202
	Elavl1	113.659	Atp6v1c1	15.9445	Tpr	12.1425	Tmpo	112.563
	Vcl	112.937	Mapre1	15.7513	Tkt	8.97813	H1-2	107.071
	H2ac15	112.346	Uqcrq	15.1772			Chchd3	15.9336
	H2ac15	111.446	Ina	10.6844			Hist2h2aa1	15.6754
	Tmpo	103.042					Chordc1	15.6178
	Hnrnpc	14.8845					Hnrnpc	15.1555
							Tkt	15.0867
							Krt5	14.0244
957.5684 mz ± 62.9 ppm	Rpl13	113.434	Cggbp1	114.139	Col6a1	102.183	Fubp1	113.896																							15.1692
	Ccdc47	112.902	Fubp1	113.116	Snd1	99.5674	Snd1	113.679																							112.563
	Snrnp70	112.372	Cct4	112.984	Rpl13	98.1845	Clic1	113.284
	Clic1	112.26	Snd1	112.778	Cct4	87.9063	Cggbp1	113.05
	Fubp1	111.767	Atp2a3	112.395	Clic1	83.0651	Stxbp1	112.395
	Col6a1	111.728	Serpina3k	111.425			Cct4	111.761
	Cct4	111.4					Hspa9	15.4423
	Cggbp1	109.457					Dis3l2	8.18041
985.5259 mz ± 64.7 ppm	No match	No match	No match	No match	No match	No match	No match	No match																							113.457
																															114.2
985.5819 mz ± 64.7 ppm	Mcm6	114.894	Rap1b	111.432	Ddx5	110.945	Snrnp70	114.289																							112.897
	Hspa5	112.639	Tuba4a	108.649	Aco2	109.495	Tuba4a	113.49																							107.135
	Rpl19	111.575	Aco2	108.17	Numa1	108.55	Syt1	113.065																							15.9336
	Atp5f1d	111.404	Syt1	108.109			Atp2b2	112.636																							14.0527
	Snrnp70	110.696	Gpd1	104.323			Isyna1	111.736																							15.6776
	Syt1	108.979	Mcm6	16.8787			Rap1b	104.284																							15.0974
	Atp2b2	108.683	Canx	15.8832			Rpl19	16.1205
	Tuba4a	107.558	Thrap3	15.6777			Hspa5	15.6086
	Rap1b	104.88	Sptan1	15.4105			Thrap3	15.4671
	Numa1	104.709	Rpl19	15.0807			Atp5f1d	15.2768
	Rpl13a	15.781	Hspa5	14.9885			H1-2	12.2028
	Nt5c3b	12.1545	Atp5f1d	11.8391
			H1-2	6.59216
FFPE mouse thymus tissue sections
Top 10 most abundant peptide	Day 7	Metrics score	Day 14	Metrics score	Day 21	Metrics score	Day 28	Metrics score
986.5302 mz ± 64.8 ppm	Nsun2	114.999	Ckap4	112.116	Hspa5	111.57	Ckap4	113.432
	Ckmt1	114.984	Msn	15.9504	Vcp	111.32	H3c1	107.851
	Msn	114.954	Tpm4	15.6602	H1-3	109.95	Tpm4	16.7011
	Anxa5	114.936	Anxa5	15.4399	Rpl19	109.15	Ckmt1	16.4296
	H3c1	114.465	Ddx17	15.3098	Tpm4	14.13	Coro1a	15.6337
	Ckap4	114.175	Dsp	14.889			Ubxn1	14.7339
	Coro1a	113.596	H2-Ab1	12.1622			Anxa5	13.1472
	Sucla2	107.461	Ckmt1	11.4029			Msn	9.81777
	Ubxn1	105.576					Sucla2	6.77726
1032.5965 mz ± 67.8 ppm	Snd1	114.895	Vcp	114	No match	No match	Rps9	114.211
	Ube2m	114.745	Nipsnap1	113.973			Inpp5d	113.811
	Msh6	114.443	Rps9	113.805			Cox4i1	113.559
	Rpl30	114.105	H3c1	113.131			Atp1a2	113.535
	Myo18a	113.862	Septin9	113.029			Vcp	112.889
	Vcp	113.708	Cox6b1	109.768			H3c1	112.539
	Rps9	113.656	Tufm	107.896			Cox6b1	109.072
	Cox6b1	112.943	Atp1a2	106.134			Snd1	16.3949
	Cox4i1	112.738	Ttn	104.496			Ube2m	16.0264
	Des	112.535	Hp1bp3	16.617			Tln1	15.6546
	Tufm	111.823	Ube2m	16.0214			Cpne1	15.1462
	H3c1	111.393	Tln1	15.7804			Msh6	14.5244
	Cpne1	111.392	Nes	7.71688			Mcm5	5.92121
	Atp1a2	106.992	Atp2a1	6.91966
			Ttn	6.63875
1325.7613 mz ± 87 ppm	H2-Ab1	114.877	H4c1	113.978	No match	No match	Ddx17	113.379
	Mki67	114.813	Ddx17	113.902			Actn4	113.337
	H1-2	114.568	Actn1	113.361			Zc3h11a	113.27
	Lrrc47	114.153	Acsl5	111.36			Hnrnpl	112.456
	Tmpo	113.703	Actn4	104.339			H4c1	110.941
	Ddx17	113.391	Sap18	18.2662			Actn1	109.302
	Actn4	113.359	Tmpo	16.0303			H4c1	16.1239
	Snrnp70	113.055	Lrrc47	15.7359			Tmpo	15.6051
	H4c1	112.691	H2-Ab1	15.6956			H2-Ab1	14.6707
	Hnrnpl	112.18	Psmd11	14.4857			Lrrc47	14.5997
	H4c1	111.055	Pc	7.62646
	Zc3h11a	110.993
	Pc	110.855
	Actn1	110.795
	Hcls1	109.3
